# When can we trust population trends? A method for quantifying the effects of sampling interval and duration

**DOI:** 10.1101/498170

**Authors:** Hannah Wauchope, Tatsuya Amano, William Sutherland, Alison Johnston

## Abstract

1. Species’ population trends are fundamental to conservation: they are used convey the global, national and local state of nature, justify calls to action and underpin many prioritisation exercises, including the IUCN red-list. It is crucial to be able quantify the degree to which population trend data can be trusted, yet there is not currently a straightforward means to do so.
2. We present a method that compares trends derived from various samples of ‘complete’ population time-series, to see how often these samples correctly estimate the direction and magnitude of the complete trend. We apply our method to a dataset of 29,226 waterbird population time-series from across North America.
3. Our analysis shows that if a significant trend is detected, even from only a few years, it is likely to reliably describe the direction (positive or negative) of the complete trend, though often does not approximate the magnitude of change well. However, if no significant trend is detected, a many-years long sample is required to be confident that the population is truly stable. Further, an insignificant trend is more likely to be missing a decline rather than an increase in the population. Sampling infrequently, but regularly, was surprising reliable in determining trend direction, but poor at determining the magnitude of change.
4. By providing percentage estimates of reliability for combinations of sampling regimes and lengths, we have a means to determine the reliability of species population trends. This will increase the rigor of large-scale population analyses by allowing users to remove time-series that do not meet a reliability cut-off, or weighting time series by reliability, and could also facilitate planning of future monitoring schemes. Our methods are applicable to other taxa and we provide the tools to do so.
