## SupportingData for "When can we trust population trends? A method for quantifying the effects of sampling interval and duration": DirectionDataInterval_SupportingDataSection4.csv

SampleLength	PropCorrect	IntervalLength	GenLength	EDF
29	0.99091343854615	0	0	1
28	0.98771547453933	0	0	1
27	0.979242174629325	0	0	1
26	0.967513827627249	0	0	1
25	0.95104141141877	0	0	1
24	0.930213167053364	0	0	1
23	0.906355455568054	0	0	1
22	0.880906905152462	0	0	1
21	0.854883207651278	0	0	1
20	0.829613793315594	0	0	1
19	0.806944753478267	0	0	1
18	0.784422542215792	0	0	1
17	0.763650391706892	0	0	1
16	0.74500625585119	0	0	1
15	0.725609470412769	0	0	1
14	0.706940205083482	0	0	1
13	0.689562878879825	0	0	1
12	0.672528745043454	0	0	1
11	0.655276436145814	0	0	1
10	0.639789666989458	0	0	1
9	0.62370445372597	0	0	1
8	0.606573700771372	0	0	1
7	0.589808735009443	0	0	1
6	0.573997867414828	0	0	1
5	0.558582449373192	0	0	1
4	0.54183948753907	0	0	1
3	0.529418047231545	0	0	1
29	1	5	0	1
28	0.990196078431373	5	0	1
27	0.981400437636761	5	0	1
26	0.971284996410625	5	0	1
25	0.965344048216976	5	0	1
24	0.94113178883403	5	0	1
23	0.925506555423123	5	0	1
22	0.901279266232199	5	0	1
21	0.875776397515528	5	0	1
20	0.847682119205298	5	0	1
19	0.823248407643312	5	0	1
18	0.797304170905392	5	0	1
17	0.778450498934858	5	0	1
16	0.760107015457788	5	0	1
15	0.738825202168311	5	0	1
14	0.718019257221458	5	0	1
13	0.7	5	0	1
12	0.678735199507221	5	0	1
11	0.656064758748167	5	0	1
10	0.638916988991372	5	0	1
9	0.621023203802069	5	0	1
8	0.603689330710754	5	0	1
7	0.588505399132102	5	0	1
6	0.574083960203834	5	0	1
5	0.555947509524481	5	0	1
4	0.539251515011334	5	0	1
3	0.52799178222907	5	0	1
29	0.980769230769231	10	0	1
28	0.982248520710059	10	0	1
27	0.977983777520278	10	0	1
26	0.970698722764838	10	0	1
25	0.949406298399587	10	0	1
24	0.931774626293599	10	0	1
23	0.910782865583456	10	0	1
22	0.882003798670465	10	0	1
21	0.84639684106614	10	0	1
20	0.816931742876077	10	0	1
19	0.801519201012801	10	0	1
18	0.778593272171254	10	0	1
17	0.758457738159167	10	0	1
16	0.732204362801378	10	0	1
15	0.714273482318692	10	0	1
14	0.690077519379845	10	0	1
13	0.673078273078273	10	0	1
12	0.660531565737821	10	0	1
11	0.652171330125349	10	0	1
10	0.63831426056338	10	0	1
9	0.624749163879599	10	0	1
8	0.606822174507125	10	0	1
7	0.5894800203732	10	0	1
6	0.574606158252775	10	0	1
5	0.558258811152025	10	0	1
4	0.538685359079487	10	0	1
3	0.529577336904708	10	0	1
29	1	15	0	1
28	0.989556135770235	15	0	1
27	0.979811574697174	15	0	1
26	0.964374482187241	15	0	1
25	0.945538818076477	15	0	1
24	0.922783198981756	15	0	1
23	0.900130123617437	15	0	1
22	0.883130081300813	15	0	1
21	0.858859470468432	15	0	1
20	0.837053196845108	15	0	1
19	0.810296191819464	15	0	1
18	0.78872389230955	15	0	1
17	0.762916973587288	15	0	1
16	0.745298672566372	15	0	1
15	0.723666886109282	15	0	1
14	0.705891059798697	15	0	1
13	0.692148622506837	15	0	1
12	0.677914484102814	15	0	1
11	0.66054384017758	15	0	1
10	0.64850219813925	15	0	1
9	0.635249186666038	15	0	1
8	0.615435472496474	15	0	1
7	0.601388427003658	15	0	1
6	0.585460908295554	15	0	1
5	0.569377069377069	15	0	1
4	0.550735803991062	15	0	1
3	0.533425504229018	15	0	1
29	0.993413830954994	0	3	1
28	0.993285586392122	0	3	1
27	0.988556123691259	0	3	1
26	0.982426391244027	0	3	1
25	0.972987344464533	0	3	1
24	0.960519115002736	0	3	1
23	0.943663670908981	0	3	1
22	0.926202798543224	0	3	1
21	0.906306095371888	0	3	1
20	0.886968387536957	0	3	1
19	0.868457262369971	0	3	1
18	0.849828227210692	0	3	1
17	0.83111710276365	0	3	1
16	0.812213549126325	0	3	1
15	0.790907648365598	0	3	1
14	0.770097351528292	0	3	1
13	0.74780028647432	0	3	1
12	0.725304938429815	0	3	1
11	0.701766814795732	0	3	1
10	0.679653895669704	0	3	1
9	0.656363926037693	0	3	1
8	0.631086125638124	0	3	1
7	0.608618608592927	0	3	1
6	0.584934036277958	0	3	1
5	0.564528002249775	0	3	1
4	0.543386554621849	0	3	1
3	0.530449680313681	0	3	1
29	0.994768310911809	0	5	1
28	0.990288315629742	0	5	1
27	0.983501072430292	0	5	1
26	0.973364337807843	0	5	1
25	0.960350154479918	0	5	1
24	0.943089872386641	0	5	1
23	0.922198908938313	0	5	1
22	0.900143558241245	0	5	1
21	0.87584551603753	0	5	1
20	0.852873093681917	0	5	1
19	0.831412464164085	0	5	1
18	0.810307506733423	0	5	1
17	0.790541415478469	0	5	1
16	0.772540776010536	0	5	1
15	0.753168044077135	0	5	1
14	0.734379719308137	0	5	1
13	0.716632854504599	0	5	1
12	0.69720535433592	0	5	1
11	0.677980786769624	0	5	1
10	0.660072435739653	0	5	1
9	0.640861131135723	0	5	1
8	0.620649029416663	0	5	1
7	0.601481951196599	0	5	1
6	0.581786918179032	0	5	1
5	0.5634177045966	0	5	1
4	0.544490821321347	0	5	1
3	0.529963011545597	0	5	1
29	0.994103773584906	0	7	1
28	0.988947621335896	0	7	1
27	0.981437598736177	0	7	1
26	0.970047822803927	0	7	1
25	0.955171403457369	0	7	1
24	0.936460039658591	0	7	1
23	0.913977416984032	0	7	1
22	0.890312292358804	0	7	1
21	0.864897100600698	0	7	1
20	0.840559794597331	0	7	1
19	0.817826366953908	0	7	1
18	0.79595015576324	0	7	1
17	0.775555529983084	0	7	1
16	0.757136043998417	0	7	1
15	0.737432638581732	0	7	1
14	0.71835994135705	0	7	1
13	0.700809811630773	0	7	1
12	0.683132804239885	0	7	1
11	0.664954580446497	0	7	1
10	0.648313361739071	0	7	1
9	0.631159590106308	0	7	1
8	0.612437000075224	0	7	1
7	0.594823399453391	0	7	1
6	0.577701045062892	0	7	1
5	0.561341002170848	0	7	1
4	0.543687486507879	0	7	1
3	0.529566939852236	0	7	1
29	0.990909090909091	0	9	1
28	0.987705730715844	0	9	1
27	0.979226203561222	0	9	1
26	0.967558856502242	0	9	1
25	0.951154921288804	0	9	1
24	0.930346453836387	0	9	1
23	0.906512072944222	0	9	1
22	0.881051424459785	0	9	1
21	0.855039387469631	0	9	1
20	0.829739422203752	0	9	1
19	0.807033398821218	0	9	1
18	0.784517763626698	0	9	1
17	0.763724189812524	0	9	1
16	0.745099412542352	0	9	1
15	0.725679413649221	0	9	1
14	0.70704106407685	0	9	1
13	0.689617702893595	0	9	1
12	0.672582891518322	0	9	1
11	0.655330867464024	0	9	1
10	0.639843165604872	0	9	1
9	0.623739529299202	0	9	1
8	0.606610582244853	0	9	1
7	0.589835415711045	0	9	1
6	0.574020969802673	0	9	1
5	0.558603865937603	0	9	1
4	0.541832779842909	0	9	1
3	0.52941563217824	0	9	1
15	0.944745262121585	0	0	2
14	0.925080754402417	0	0	2
13	0.897275393873416	0	0	2
12	0.860721603921411	0	0	2
11	0.820180211552692	0	0	2
10	0.782034404557774	0	0	2
10	0.908683269708538	0	0	3
9	0.742666430907966	0	0	2
9	0.867463521464946	0	0	3
8	0.709030954309018	0	0	2
8	0.818330168991543	0	0	3
8	0.892438856355494	0	0	4
7	0.674214618973561	0	0	2
7	0.763173892177252	0	0	3
7	0.844498568774168	0	0	4
6	0.643225739514108	0	0	2
6	0.713619209885193	0	0	3
6	0.78728363967633	0	0	4
6	0.841574926306924	0	0	5
5	0.612415926162305	0	0	2
5	0.667962901875206	0	0	3
5	0.721223304706767	0	0	4
5	0.773711963235001	0	0	5
5	0.813655487438394	0	0	6
5	0.849954114408076	0	0	7
4	0.584666065480244	0	0	2
4	0.623084858027037	0	0	3
4	0.663538689009364	0	0	4
4	0.704002443736275	0	0	5
4	0.740772411404325	0	0	6
4	0.77832759065588	0	0	7
4	0.799831791421363	0	0	8
4	0.826965283320032	0	0	9
3	0.757159267518075	0	0	10
3	0.772738160416096	0	0	11
3	0.781310837118754	0	0	12
3	0.788859454428295	0	0	13
3	0.800374747765927	0	0	14
3	0.558638100313423	0	0	2
3	0.58516755408642	0	0	3
3	0.612211662996136	0	0	4
3	0.638463465145119	0	0	5
3	0.665365202002465	0	0	6
3	0.691128668707144	0	0	7
3	0.714713465857107	0	0	8
3	0.736057850334173	0	0	9
15	0.974025974025974	5	0	2
14	0.94313832695462	5	0	2
13	0.912751677852349	5	0	2
12	0.873227143792276	5	0	2
11	0.834233947870311	5	0	2
10	0.790663390663391	5	0	2
10	0.931977113795296	5	0	3
9	0.754250691973112	5	0	2
9	0.888006804649844	5	0	3
8	0.719116917479742	5	0	2
8	0.830298866368945	5	0	3
8	0.91008174386921	5	0	4
7	0.685935172707284	5	0	2
7	0.776129943502825	5	0	3
7	0.855421686746988	5	0	4
6	0.643454739888029	5	0	2
6	0.718492239467849	5	0	3
6	0.79704047584506	5	0	4
6	0.863144493952896	5	0	5
5	0.614355646630237	5	0	2
5	0.675179340028694	5	0	3
5	0.733173076923077	5	0	4
5	0.782148040638607	5	0	5
5	0.832731958762887	5	0	6
5	0.882447665056361	5	0	7
4	0.580821772178812	5	0	2
4	0.622605481983369	5	0	3
4	0.672457843638222	5	0	4
4	0.706137968495383	5	0	5
4	0.752556717996944	5	0	6
4	0.787234042553192	5	0	7
4	0.808002013085053	5	0	8
4	0.82793414763675	5	0	9
3	0.770539479424168	5	0	10
3	0.7905540417802	5	0	11
3	0.790298507462687	5	0	12
3	0.799313239221671	5	0	13
3	0.814229249011858	5	0	14
3	0.559272061813745	5	0	2
3	0.577296158749515	5	0	3
3	0.607770187850695	5	0	4
3	0.640495867768595	5	0	5
3	0.669371966019418	5	0	6
3	0.691354838709677	5	0	7
3	0.716398521035275	5	0	8
3	0.745951654541188	5	0	9
15	0.925824175824176	10	0	2
14	0.912577552171461	10	0	2
13	0.888888888888889	10	0	2
12	0.859303090072321	10	0	2
11	0.816703857188397	10	0	2
10	0.777440873256519	10	0	2
10	0.89771197846568	10	0	3
9	0.736131493982976	10	0	2
9	0.867715617715618	10	0	3
8	0.702351135170074	10	0	2
8	0.806321334503951	10	0	3
8	0.888229475766568	10	0	4
7	0.667976559806963	10	0	2
7	0.753547776726585	10	0	3
7	0.836734693877551	10	0	4
6	0.639627659574468	10	0	2
6	0.700664599025255	10	0	3
6	0.782674086328771	10	0	4
6	0.834791386271871	10	0	5
5	0.609147041145293	10	0	2
5	0.663678386328617	10	0	3
5	0.711350293542074	10	0	4
5	0.766726137377342	10	0	5
5	0.81581070180156	10	0	6
5	0.836505190311419	10	0	7
4	0.584841976066278	10	0	2
4	0.623245771860381	10	0	3
4	0.655957259953162	10	0	4
4	0.696707743240758	10	0	5
4	0.728585294831352	10	0	6
4	0.784867975626269	10	0	7
4	0.786513786513787	10	0	8
4	0.825097168239867	10	0	9
3	0.761515151515151	10	0	10
3	0.771098046652759	10	0	11
3	0.783749035741836	10	0	12
3	0.784109149277689	10	0	13
3	0.807443365695793	10	0	14
3	0.559120768064679	10	0	2
3	0.583783485833976	10	0	3
3	0.61112800243235	10	0	4
3	0.631761348192444	10	0	5
3	0.659435341180091	10	0	6
3	0.680273316177123	10	0	7
3	0.707228666114333	10	0	8
3	0.721791559000861	10	0	9
15	0.941176470588235	15	0	2
14	0.924043062200957	15	0	2
13	0.89640094180962	15	0	2
12	0.859272249013591	15	0	2
11	0.823227611940298	15	0	2
10	0.785250463821892	15	0	2
10	0.9012760241773	15	0	3
9	0.752487103905674	15	0	2
9	0.85958904109589	15	0	3
8	0.719249321676213	15	0	2
8	0.81953642384106	15	0	3
8	0.899814471243043	15	0	4
7	0.684421790379102	15	0	2
7	0.769674129904677	15	0	3
7	0.851593892311814	15	0	4
6	0.65555738876973	15	0	2
6	0.727604970356534	15	0	3
6	0.799145299145299	15	0	4
6	0.840859545312987	15	0	5
5	0.625623960066556	15	0	2
5	0.686744676769614	15	0	3
5	0.734992418160735	15	0	4
5	0.786107013544321	15	0	5
5	0.827509293680297	15	0	6
5	0.866512345679012	15	0	7
4	0.600235262181604	15	0	2
4	0.638631963863196	15	0	3
4	0.683279424384448	15	0	4
4	0.721759712699967	15	0	5
4	0.764147892637706	15	0	6
4	0.799305345816974	15	0	7
4	0.826243691420332	15	0	8
4	0.849221789883268	15	0	9
3	0.778397027600849	15	0	10
3	0.798274717982747	15	0	11
3	0.805537098560354	15	0	12
3	0.822930800542741	15	0	13
3	0.830819672131147	15	0	14
3	0.569251396648045	15	0	2
3	0.603198669666438	15	0	3
3	0.632192080507548	15	0	4
3	0.66234861721998	15	0	5
3	0.688576329331046	15	0	6
3	0.711932219345728	15	0	7
3	0.739267962042476	15	0	8
3	0.755892799483371	15	0	9
15	0.954433833560709	0	3	2
14	0.934162482884528	0	3	2
13	0.908630430547438	0	3	2
12	0.878290319814799	0	3	2
11	0.842355703868496	0	3	2
10	0.810933620649272	0	3	2
10	0.912390321722946	0	3	3
9	0.775781075236746	0	3	2
9	0.870674790205771	0	3	3
8	0.74204234920538	0	3	2
8	0.824848075624578	0	3	3
8	0.891325254856703	0	3	4
7	0.703140935438479	0	3	2
7	0.775760212493131	0	3	3
7	0.84207904350714	0	3	4
6	0.66701984963423	0	3	2
6	0.731050267017038	0	3	3
6	0.791126359248706	0	3	4
6	0.840119561607439	0	3	5
5	0.6305850306948	0	3	2
5	0.684009027162086	0	3	3
5	0.729317741751775	0	3	4
5	0.770695799497575	0	3	5
5	0.808104181240919	0	3	6
5	0.859034675030493	0	3	7
4	0.591743514608291	0	3	2
4	0.636078511878286	0	3	3
4	0.674493469819979	0	3	4
4	0.706685201567042	0	3	5
4	0.736514572671136	0	3	6
4	0.768333277293971	0	3	7
4	0.793704967766401	0	3	8
4	0.834013605442177	0	3	9
3	0.753211485063925	0	3	10
3	0.77520012434911	0	3	11
3	0.787049223479863	0	3	12
3	0.804635221152277	0	3	13
3	0.824478487614081	0	3	14
3	0.561498251143483	0	3	2
3	0.589202322352644	0	3	3
3	0.619580797518622	0	3	4
3	0.643009605122732	0	3	5
3	0.669320400195217	0	3	6
3	0.691316278658051	0	3	7
3	0.711832299429618	0	3	8
3	0.730487865157432	0	3	9
15	0.955254363163758	0	5	2
14	0.933915211970075	0	5	2
13	0.905922561496605	0	5	2
12	0.871358789539525	0	5	2
11	0.830821021935373	0	5	2
10	0.795401364965876	0	5	2
10	0.916123188405797	0	5	3
9	0.756758853419185	0	5	2
9	0.873637401125497	0	5	3
8	0.72322934456313	0	5	2
8	0.824711375409417	0	5	3
8	0.895814552479073	0	5	4
7	0.687979884154281	0	5	2
7	0.770344491131989	0	5	3
7	0.847148802159487	0	5	4
6	0.655179165850793	0	5	2
6	0.72196095363682	0	5	3
6	0.790890515582535	0	5	4
6	0.846260760401722	0	5	5
5	0.621751549220653	0	5	2
5	0.675097240229672	0	5	3
5	0.726257776401043	0	5	4
5	0.775653824105007	0	5	5
5	0.816759012736562	0	5	6
5	0.862875487273561	0	5	7
4	0.590059264595134	0	5	2
4	0.629709626999898	0	5	3
4	0.667787109450245	0	5	4
4	0.706659993652499	0	5	5
4	0.742411575562701	0	5	6
4	0.78022621783606	0	5	7
4	0.802996710055786	0	5	8
4	0.837034277198212	0	5	9
3	0.760676711391845	0	5	10
3	0.778881765472146	0	5	11
3	0.786813262801231	0	5	12
3	0.79837719532376	0	5	13
3	0.813570205479452	0	5	14
3	0.561184308688347	0	5	2
3	0.588239517518667	0	5	3
3	0.616093390700991	0	5	4
3	0.641078875629615	0	5	5
3	0.66805924412666	0	5	6
3	0.694559585492228	0	5	7
3	0.717263377880438	0	5	8
3	0.738827361563518	0	5	9
15	0.953925165077036	0	7	2
14	0.933127508490275	0	7	2
13	0.904607258841583	0	7	2
12	0.868848976894574	0	7	2
11	0.82849819212684	0	7	2
10	0.790376455719057	0	7	2
10	0.918679434043161	0	7	3
9	0.750269592991609	0	7	2
9	0.876521361152509	0	7	3
8	0.716543996762526	0	7	2
8	0.825578620854211	0	7	3
8	0.898867313915858	0	7	4
7	0.68150478756952	0	7	2
7	0.769058602638549	0	7	3
7	0.851258176675113	0	7	4
6	0.649284913331371	0	7	2
6	0.719865195512673	0	7	3
6	0.792857365938974	0	7	4
6	0.849050621763483	0	7	5
5	0.616534122225847	0	7	2
5	0.672769953051643	0	7	3
5	0.726098086221608	0	7	4
5	0.778480228089748	0	7	5
5	0.822432797210662	0	7	6
5	0.860096670247046	0	7	7
4	0.587775991256555	0	7	2
4	0.626757967474087	0	7	3
4	0.666975613461977	0	7	4
4	0.708229904446084	0	7	5
4	0.74570061689538	0	7	6
4	0.783735525501635	0	7	7
4	0.805860805860806	0	7	8
4	0.834560972758097	0	7	9
3	0.762475207001858	0	7	10
3	0.777642576449702	0	7	11
3	0.786768681734617	0	7	12
3	0.797066934068689	0	7	13
3	0.808298407376362	0	7	14
3	0.560447301223915	0	7	2
3	0.587157429659271	0	7	3
3	0.614375775375345	0	7	4
3	0.642052450571069	0	7	5
3	0.669467317758202	0	7	6
3	0.696071225123578	0	7	7
3	0.719087970272041	0	7	8
3	0.740840001531452	0	7	9
15	0.944807194776395	0	9	2
14	0.925170777493873	0	9	2
13	0.89733966889622	0	9	2
12	0.860807333547765	0	9	2
11	0.820271212033219	0	9	2
10	0.782113011234711	0	9	2
10	0.908798738705961	0	9	3
9	0.742742406283723	0	9	2
9	0.867610170834103	0	9	3
8	0.709086662335861	0	9	2
8	0.818444437466637	0	9	3
8	0.892641737032569	0	9	4
7	0.674269959421444	0	9	2
7	0.763312346601216	0	9	3
7	0.844613606672696	0	9	4
6	0.643258304195804	0	9	2
6	0.713705341139921	0	9	3
6	0.787355243405533	0	9	4
6	0.841664911066301	0	9	5
5	0.612454691014823	0	9	2
5	0.66799741044454	0	9	3
5	0.721267585917267	0	9	4
5	0.773785478898692	0	9	5
5	0.813753788425458	0	9	6
5	0.850103297880481	0	9	7
4	0.584683859505387	0	9	2
4	0.623092841740491	0	9	3
4	0.663572597768852	0	9	4
4	0.704054578642637	0	9	5
4	0.74083860348263	0	9	6
4	0.778383549993925	0	9	7
4	0.799884604288874	0	9	8
4	0.826978740393253	0	9	9
3	0.757145174810048	0	9	10
3	0.772777844342125	0	9	11
3	0.781345636650283	0	9	12
3	0.788861031518625	0	9	13
3	0.800403807326219	0	9	14
3	0.558676028084253	0	9	2
3	0.585165052773322	0	9	3
3	0.612233964038334	0	9	4
3	0.638484855892634	0	9	5
3	0.665366969317039	0	9	6
3	0.6911598319474	0	9	7
3	0.714718934911243	0	9	8
3	0.736086904096375	0	9	9
